# Non-targeted Analysis of Extracellular Vesicle-Enriched Plasma Proteome between Early and Late Rugby Playing Career

**DOI:** 10.1101/2025.03.10.642401

**Authors:** Abhishek Jagan, Yusuke Nishimura, Tim Donnovan, Jatin G Burniston

## Abstract

Rugby players may repeatedly incur high-impact collisions that could predispose them to neurodegenerative conditions but the processes underlying the heightened risk are currently unclear. This project investigates whether the proteome of plasma extracellular vesicles (EV) could carry putative diagnostic biomarkers to indicate differences in risk to neurodegenerative conditions across a rugby playing career.

Twenty-four males were recruited, including eight academy players (18 ± 1 y), eight professional rugby players (33 ± 5 y) with >10-year rugby career and eight CrossFit athletes (32 ± 5 y) with no history of collision-related sports injuries. Membrane-bound particles (i.e. EV) were enriched from plasma using hyper-porous strong-anion exchange magnetic microparticles and tryptic peptides were analysed using nano-flow liquid chromatography and high-resolution tandem mass spectrometry. Differences in protein abundance were investigated by one-way analysis of variance (with correction for multiple testing) after label free quantitation.

In total, 449 proteins were confidently identified (false discovery rate; FDR <1 %) and gene ontology profiling confirmed 414 of these proteins were of EV origin. One-way ANOVA highlighted 128 significantly (P<0.05, q<0.02) different proteins across the three participant groups, of which 31 proteins were specific to professional rugby players. Seven of these proteins (APOA1, APOM, CLUS, BIP, VCAM1, NID1 and MMP9) which were depleted and one protein ZPI which was elevated have previously recognised roles in neurodegenerative processes.

In conclusion, non-targeted analysis highlighted that proteins associated with neuroprotection were specifically depleted in the plasma EV proteome of long-serving professional rugby players compared to younger academy rugby players or age-matched cross-fit athletes that did not have a history of collision-related sports injuries. Our findings shed new light on processes affected by a professional rugby playing career, further application of this type of analysis could be used to develop biomarker panels useful for predicting at-risk athletes or for guiding treatment interventions.
