## Supplementary material for "Non-targeted Analysis of Extracellular Vesicle-Enriched Plasma Proteome between Early and Late Rugby Playing Career": Table_S4

accession	Pro	Academy	p.val	q.val	p.adj	FC	log.FC	description
1433F	12654.94892	2718.672411	0.042265371	0.229802225	0.327718198	4.654826697	2.218727456	14-3-3 protein eta
1433Z	143008.8649	45811.39812	0.022985174	0.225550836	0.321655344	3.121687415	1.642326082	14-3-3 protein zeta/delta
ALS	1761873.428	2951111.873	0.034733661	0.225550836	0.321655344	0.597020209	-0.744148327	Insulin-like growth factor-binding protein complex acid labile subunit
AMBP	4586443.902	3346011.891	0.016538148	0.225550836	0.321655344	1.370719546	0.454933421	Protein AMBP
APOA	138135.876	565854.9105	0.007014939	0.203122819	0.289671018	0.244118896	-2.034344124	Apolipoprotein(a)
APOB	1828720.859	2639383.352	0.035249901	0.225550836	0.321655344	0.692859132	-0.529366033	Apolipoprotein B-100
BIP	768724.5643	938132.1273	0.021447118	0.225550836	0.321655344	0.819420359	-0.287324357	Endoplasmic reticulum chaperone BiP
BTD	994582.6258	1910515.408	0.045146697	0.229802225	0.327718198	0.52058341	-0.941798759	Biotinidase
CD14	48461.87954	84562.17271	0.046300245	0.229802225	0.327718198	0.573091703	-0.803162086	Monocyte differentiation antigen CD14
CD44	742094.0773	944397.5583	0.022396557	0.225550836	0.321655344	0.78578568	-0.347792219	CD44 antigen
CERU	194682936.3	245264804.7	0.014628241	0.225550836	0.321655344	0.793766299	-0.333213784	Ceruloplasmin
CLUS	18915422.12	25706416.23	0.031256621	0.225550836	0.321655344	0.735824937	-0.442565524	Clusterin
COMP	89037.60173	138865.5009	0.033769404	0.225550836	0.321655344	0.641178703	-0.641201588	Cartilage oligomeric matrix protein
DSG2	122565.1553	143323.6104	0.034309459	0.225550836	0.321655344	0.855163745	-0.225727405	Desmoglein-2
FA8	24065.00728	54976.55381	0.005443842	0.185776488	0.264933623	0.43773219	-1.191879615	Coagulation factor VIII
HGFA	17737.11318	44586.64558	0.044522022	0.229802225	0.327718198	0.397812236	-1.329840442	Hepatocyte growth factor activator
HV118	26256.46422	97479.3008	0.039059881	0.229802225	0.327718198	0.269354253	-1.892423252	Immunoglobulin heavy variable 1-18
HV323	34530.8173	69905.55704	0.048259872	0.229802225	0.327718198	0.493963839	-1.017522664	Immunoglobulin heavy variable 3-23
HV372	668275.7693	1428790.734	0.031597302	0.225550836	0.321655344	0.467721237	-1.096279159	Immunoglobulin heavy variable 3-72
HV373	73836.45367	165015.2252	0.024961734	0.225550836	0.321655344	0.44745237	-1.160193974	Immunoglobulin heavy variable 3-73
HV5X1	181171.4982	538937.4965	0.0323452	0.225550836	0.321655344	0.336164211	-1.572761956	Immunoglobulin heavy variable 5-10-1
HV601	263846.2164	668648.8005	0.030730337	0.225550836	0.321655344	0.394596111	-1.341551357	Immunoglobulin heavy variable 6-1
ILK	19938.13062	11160.86192	0.016989732	0.225550836	0.321655344	1.786432872	0.837081703	Integrin-linked protein kinase
KV320	2474527.493	6878448.222	0.022712287	0.225550836	0.321655344	0.359750835	-1.474930058	Immunoglobulin kappa variable 3-20
KVD24	1402788.355	3141672.442	0.026666811	0.225550836	0.321655344	0.446510062	-1.16323541	Probable non-functional immunoglobulin kappa variable 2D-24
KVD33	160864.8234	366231.0492	0.016482553	0.225550836	0.321655344	0.439244089	-1.186905225	Immunoglobulin kappa variable 1D-33
LG3BP	2524776.866	4673142.52	0.018242456	0.225550836	0.321655344	0.540273885	-0.888237145	Galectin-3-binding protein
LV140	168750.4004	684010.7672	0.009014655	0.205089359	0.292475476	0.246707228	-2.01912811	Immunoglobulin lambda variable 1-40
LV144	1413.061678	2344.058301	0.032222394	0.225550836	0.321655344	0.602827019	-0.730184014	Immunoglobulin lambda variable 1-44
LV147	1095035.766	1833475.291	0.036398292	0.225841417	0.322069738	0.59724599	-0.743602832	Immunoglobulin lambda variable 1-47
LV214	936771.218	3112669.084	0.047786812	0.229802225	0.327718198	0.300954323	-1.732383553	Immunoglobulin lambda variable 2-14
MMP9	5702.540695	13393.2236	0.029564477	0.225550836	0.321655344	0.425778055	-1.231826501	Matrix metalloproteinase-9
MYL6	104821.6594	42875.13958	0.046282465	0.229802225	0.327718198	2.444812085	1.28972358	Myosin light polypeptide 6
NID1	95245.41693	157187.1785	0.000667614	0.066880904	0.095378055	0.605936297	-0.722761965	Nidogen-1
OMD	31918.9779	110250.6602	0.000465331	0.066880904	0.095378055	0.289512805	-1.788300935	Osteomodulin
PCD12	46627.78768	85043.10968	0.000979912	0.066880904	0.095378055	0.548284133	-0.867004371	Protocadherin-12
PEDF	1329915.399	2148585.194	0.007936192	0.203122819	0.289671018	0.618972617	-0.692052509	Pigment epithelium-derived factor
PI16	995896.3974	1461416.598	0.004846532	0.185776488	0.264933623	0.681459618	-0.553299926	Peptidase inhibitor 16
PON1	52027633.18	41188397.53	0.043327675	0.229802225	0.327718198	1.263162354	0.33704008	Serum paraoxonase/arylesterase 1
R4RL2	22930.80385	42632.09255	0.025881351	0.225550836	0.321655344	0.537876573	-0.89465294	Reticulon-4 receptor-like 2
TM109	13176.99446	48480.64773	0.012186099	0.225550836	0.321655344	0.27179906	-1.87938763	Transmembrane protein 109
UFO	53264.38097	119754.7866	0.002296997	0.117580946	0.167680778	0.444778722	-1.168840322	Tyrosine-protein kinase receptor UFO
VCAM1	112223.9183	188292.8656	0.039915503	0.229802225	0.327718198	0.596007278	-0.746598147	Vascular cell adhesion protein 1
