## Supplementary material for "Non-targeted Analysis of Extracellular Vesicle-Enriched Plasma Proteome between Early and Late Rugby Playing Career": Table_S5

accession	Control	Old	p.val	q.val	p.adj	FC	log.FC	description
A1AT	8206650.302	6076540.854	0.011965879	0.013987379	0.060242014	0.740441061	-0.433543194	Alpha-1-antitrypsin
A1BG	338934.9192	156553.6177	0.011688814	0.013987379	0.060242014	0.461898756	-1.114351433	Alpha-1B-glycoprotein
A2AP	98851.43975	55406.60124	0.003063627	0.008515585	0.036675634	0.560503736	-0.835204107	Alpha-2-antiplasmin
A2MG	6011186.979	3145303.38	0.042868003	0.029656978	0.127729151	0.523241648	-0.934450717	Alpha-2-macroglobulin
AACT	38657917.51	21211084.92	0.001122242	0.005230712	0.022528066	0.548686693	-0.865945508	Alpha-1-antichymotrypsin
ALS	3371897.112	1761873.428	0.043860616	0.030037186	0.129366665	0.52251696	-0.93645023	Insulin-like growth factor-binding protein complex acid labile subunit
AMBP	3551051.14	4586443.902	0.009515814	0.012650144	0.054482698	1.291573599	0.369129856	Protein AMBP
ANGT	1626582.569	824983.5005	0.003996058	0.00946855	0.040779942	0.507188209	-0.979406888	Angiotensinogen
ANT3	1011320.931	315136.9257	0.002544924	0.00821628	0.035386562	0.311609219	-1.682190178	Antithrombin-III
APOA1	86619812.65	50433697.68	0.015013738	0.01595495	0.068716113	0.582242054	-0.780309048	Apolipoprotein A-I
APOA2	19491097.99	9876459.175	0.018418652	0.018464588	0.07952483	0.506716409	-0.980749547	Apolipoprotein A-II
APOA4	2639133.235	1104166.528	0.013288925	0.01501614	0.064672767	0.41838226	-1.257106414	Apolipoprotein A-IV
APOB	2686861.268	1828720.859	0.015061066	0.01595495	0.068716113	0.680616033	-0.555086957	Apolipoprotein B-100
APOC3	65423317.29	27277502.73	0.006454182	0.010176361	0.043828401	0.416938545	-1.262093342	Apolipoprotein C-III
APOD	5755844.902	3146038.664	0.001895492	0.007559495	0.032557865	0.546581556	-0.871491316	Apolipoprotein D
APOL1	1712352.897	628810.3171	0.029757446	0.024839217	0.106979614	0.36722005	-1.445283262	Apolipoprotein L1
APOM	371216.8132	143518.7685	0.008877029	0.012650144	0.054482698	0.386617102	-1.371022638	Apolipoprotein M
ATL4	59851.42337	10706.21188	0.000629752	0.00478575	0.020611667	0.178879821	-2.482937448	ADAMTS-like protein 4
BGH3	173986.4556	91039.46609	0.000327893	0.003175807	0.01367783	0.523256053	-0.934410998	Transforming growth factor-beta-induced protein ig-h3
BIP	1439539.579	768724.5643	0.000961899	0.005230712	0.022528066	0.534007245	-0.90506878	Endoplasmic reticulum chaperone BiP
BTD	2603052.479	994582.6258	8.81E-05	0.001990513	0.008572908	0.382083202	-1.388041263	Biotinidase
C4BPB	4232880.346	6706305.875	0.03004222	0.024839217	0.106979614	1.584336274	0.663878579	C4b-binding protein beta chain
CAD13	660018.1796	334750.8426	0.000660299	0.00478575	0.020611667	0.507184276	-0.979418076	Cadherin-13
CADH5	243154.1946	116202.3628	0.005132862	0.009626324	0.041459459	0.477895777	-1.065232075	Cadherin-5
CBPN	5067676.249	2370329.46	0.022028409	0.020641282	0.088899596	0.467734982	-1.096236762	Carboxypeptidase N catalytic chain
CD14	107826.6637	48461.87954	0.003479357	0.009072884	0.039075853	0.449442447	-1.153791712	Monocyte differentiation antigen CD14
CD36	131745.9075	2339.379947	0.03623446	0.028565581	0.12302863	0.017756756	-5.815488143	Platelet glycoprotein 4
CD5L	2870630.858	880056.6711	0.038836334	0.029256033	0.126002329	0.306572567	-1.705699488	CD5 antigen-like
CFAH	3993121.085	1241049.393	0.003140037	0.008515585	0.036675634	0.310796835	-1.685956285	Complement factor H
CLUS	37885763.25	18915422.12	5.10E-05	0.001990513	0.008572908	0.499275202	-1.002092841	Clusterin
CO3	663020612.9	365944578.3	0.000807063	0.004974327	0.021423847	0.551935447	-0.857428552	Complement C3
CO4A	17933403.12	30945167.28	0.005753417	0.009751817	0.041999941	1.725560234	0.787064835	Complement C4-A
CO4B	124405171.5	214668616.9	0.005753417	0.009751817	0.041999941	1.725560234	0.787064835	Complement C4-B
CO5	12603383.16	5868015.975	0.004510233	0.00946855	0.040779942	0.46559054	-1.102866348	Complement C5
CO6	56939.69579	18365.93203	0.018519481	0.018464588	0.07952483	0.322550582	-1.632402674	Complement component C6
CPN2	13630488.77	8510423.123	0.002336037	0.00817907	0.035226302	0.624366687	-0.679534529	Carboxypeptidase N subunit 2
DSG2	168534.4263	122565.1553	0.042044487	0.029656978	0.127729151	0.727241063	-0.459494432	Desmoglein-2
FA8	121249.4789	24065.00728	0.002809012	0.008515585	0.036675634	0.19847514	-2.332969782	Coagulation factor VIII
FBLN3	624329.4783	396787.4725	0.041695507	0.029656978	0.127729151	0.635541787	-0.653941108	EGF-containing fibulin-like extracellular matrix protein 1
FCGBP	1063017.992	222189.2541	0.0044102	0.00946855	0.040779942	0.209017397	-2.258305066	IgGFc-binding protein
FETUA	2799064.868	1236976.631	0.029714336	0.024839217	0.106979614	0.44192496	-1.178126676	Alpha-2-HS-glycoprotein
GELS	4459642.971	2190905.839	0.005395409	0.009626324	0.041459459	0.49127382	-1.025400734	Gelsolin
GP1BA	2515869.757	1407392.439	0.04203318	0.029656978	0.127729151	0.559405921	-0.83803257	Platelet glycoprotein Ib alpha chain
GPX3	2710259.733	1956151.178	0.022224899	0.020641282	0.088899596	0.721757828	-0.470413245	Glutathione peroxidase 3
HGFA	77210.05302	17737.11318	0.000236873	0.003175807	0.01367783	0.229725437	-2.122017482	Hepatocyte growth factor activator
HPT	15470834.58	6411101.641	0.018862823	0.018534348	0.079825278	0.414399211	-1.27090684	Haptoglobin
HV372	2962376.558	668275.7693	0.002985886	0.008515585	0.036675634	0.225587719	-2.148239568	Immunoglobulin heavy variable 3-72
HV373	346971.4841	73836.45367	0.004608692	0.00946855	0.040779942	0.212802657	-2.232411932	Immunoglobulin heavy variable 3-73
HV374	1365653.847	391112.9569	0.011709995	0.013987379	0.060242014	0.286392454	-1.803934613	Immunoglobulin heavy variable 3-74
HV601	1082775.025	263846.2164	0.007953161	0.012036943	0.051841712	0.243675935	-2.036964316	Immunoglobulin heavy variable 6-1
HV69D	37315.03002	9077.435964	0.036146536	0.028565581	0.12302863	0.243264871	-2.039400094	Immunoglobulin heavy variable 1-69D
HVD34	3437783.5	1093600.434	0.010821289	0.013842765	0.059619179	0.318112073	-1.652392971	Immunoglobulin heavy variable 4-30-4
IC1	139003571.2	92699307.6	0.00015682	0.00265803	0.011447825	0.66688436	-0.58449148	Plasma protease C1 inhibitor
IGA2	3205177.581	1765752.114	0.009037753	0.012650144	0.054482698	0.550906173	-0.860121466	Immunoglobulin alpha-2 heavy chain
IGHA1	139690372.4	73228021.92	0.006030718	0.009972519	0.042950476	0.52421667	-0.931764862	Immunoglobulin heavy constant alpha 1
IGHM	230726014.9	60805317.13	0.017859462	0.018346117	0.079014588	0.26353906	-1.923911289	Immunoglobulin heavy constant mu
IGJ	10880140.66	3478766.073	0.040734988	0.029656978	0.127729151	0.319735395	-1.645049634	Immunoglobulin J chain
IGK	1060868.131	477390.6527	0.042383442	0.029656978	0.127729151	0.449999994	-1.152003113	Immunoglobulin kappa light chain
IGKC	103791052.6	58915574.98	0.003892781	0.00946855	0.040779942	0.567636357	-0.816961099	Immunoglobulin kappa constant
IGL1	13112567.47	7156920.428	0.037816516	0.028807875	0.124072164	0.545806185	-0.873539352	Immunoglobulin lambda-1 light chain
IGLC2	35826196.33	21226787.53	0.0461914	0.03100698	0.133543454	0.592493474	-0.755128831	Immunoglobulin lambda constant 2
INHBC	31197.81756	7363.596578	0.009159191	0.012650144	0.054482698	0.236029221	-2.082962615	Inhibin beta C chain
ITB3	1010045.69	131652.4493	0.03533172	0.028517091	0.12281979	0.130343063	-2.939614289	Integrin beta-3
ITIH1	114790833.9	156548224.4	0.03705049	0.028743783	0.123796127	1.36376938	0.447599698	Inter-alpha-trypsin inhibitor heavy chain H1
ITIH4	701813.2105	274224.7605	0.009394819	0.012650144	0.054482698	0.39073753	-1.355728262	Inter-alpha-trypsin inhibitor heavy chain H4
KNG1	72614198.33	63754965.7	0.042834413	0.029656978	0.127729151	0.877995863	-0.187713954	Kininogen-1
KV116	894576.213	148929.9492	0.006220789	0.0100419	0.043249295	0.166481008	-2.586570494	Immunoglobulin kappa variable 1-16
KV320	9711631.053	2474527.493	0.007989305	0.012036943	0.051841712	0.254800402	-1.972560543	Immunoglobulin kappa variable 3-20
KV621	464841.7181	76909.70331	0.004982963	0.009626324	0.041459459	0.16545353	-2.59550202	Immunoglobulin kappa variable 6-21
KVD11	6618154.265	1980660.062	0.009039164	0.012650144	0.054482698	0.299276805	-1.740447627	Immunoglobulin kappa variable 3D-11
KVD15	171006.7862	52412.54559	0.011803553	0.013987379	0.060242014	0.306493951	-1.706069492	Immunoglobulin kappa variable 3D-15
KVD16	360358.619	43632.272	0.002391266	0.00817907	0.035226302	0.12108014	-3.045965848	Immunoglobulin kappa variable 1D-16
KVD24	5602470.379	1402788.355	0.005335059	0.009626324	0.041459459	0.250387465	-1.997765756	Probable non-functional immunoglobulin kappa variable 2D-24
KVD33	431819.5601	160864.8234	0.001157264	0.005230712	0.022528066	0.372527876	-1.42457971	Immunoglobulin kappa variable 1D-33
LCAT	134939.1635	54078.63586	0.029824164	0.024839217	0.106979614	0.400763088	-1.319178458	Phosphatidylcholine-sterol acyltransferase
LOX12	24487.39411	2936.52291	0.028178408	0.024492977	0.105488399	0.11991978	-3.059858455	Polyunsaturated fatty acid lipoxygenase ALOX12
LV140	1217393.48	168750.4004	0.023188027	0.021244759	0.091498702	0.138616153	-2.850832714	Immunoglobulin lambda variable 1-40
LV147	3167953.549	1095035.766	0.014308436	0.015903109	0.068492839	0.345660297	-1.53257319	Immunoglobulin lambda variable 1-47
LV151	982421.8582	291736.5933	0.031976745	0.026120163	0.112496501	0.296956537	-1.751676301	Immunoglobulin lambda variable 1-51
LV208	3998707.259	832603.9304	0.037308422	0.028743783	0.123796127	0.208218276	-2.263831393	Immunoglobulin lambda variable 2-8
LV211	1447898.774	326695.2798	0.025037464	0.022335541	0.096196573	0.225634061	-2.147943228	Immunoglobulin lambda variable 2-11
LV321	5273214.838	2183897.55	0.017536518	0.018291517	0.078779434	0.41414917	-1.271777596	Immunoglobulin lambda variable 3-21
LV743	2548207.06	903806.5028	0.001284759	0.005444039	0.023446844	0.354683305	-1.495396669	Immunoglobulin lambda variable 7-43
LV861	2453576.516	549781.117	0.02083422	0.019894756	0.085684399	0.224073353	-2.157957002	Immunoglobulin lambda variable 8-61
MADCA	133614.3514	49462.95728	0.01955185	0.018936928	0.081559146	0.37019195	-1.433654571	Mucosal addressin cell adhesion molecule 1
MENT	389239.4848	177970.5439	0.014824058	0.01595495	0.068716113	0.457226337	-1.129019587	Protein MENT
MMP9	22297.19808	5702.540695	0.004829893	0.009626324	0.041459459	0.255751448	-1.967185687	Matrix metalloproteinase-9
MUC18	148391.0574	16419.32788	0.004218492	0.00946855	0.040779942	0.110649039	-3.175937175	Cell surface glycoprotein MUC18
NID1	178903.0069	95245.41693	0.001053631	0.005230712	0.022528066	0.53238578	-0.909456057	Nidogen-1
NUCB1	33317.82646	2883.292246	0.012740446	0.014640379	0.063054408	0.086539026	-3.530505309	Nucleobindin-1
PDIA3	122849.9985	27474.54053	0.041379556	0.029656978	0.127729151	0.223642986	-2.160730581	Protein disulfide-isomerase A3
PDLI1	185241.9763	9102.4254	0.046966569	0.031218237	0.134453314	0.049138028	-4.347016232	PDZ and LIM domain protein 1
PEDF	3164879.617	1329915.399	6.78E-05	0.001990513	0.008572908	0.420210422	-1.250816151	Pigment epithelium-derived factor
PHLD	2453197.593	835345.4808	0.004300808	0.00946855	0.040779942	0.340512922	-1.554218547	Phosphatidylinositol-glycan-specific phospholipase D
RSU1	248538.6747	24981.57638	0.049438498	0.032032998	0.137962394	0.100513839	-3.314533943	Ras suppressor protein 1
SEPP1	765885.9442	476155.09	0.044866901	0.03041906	0.13101135	0.62170496	-0.685698007	Selenoprotein P
TLN1	2406092.541	176045.628	0.049609765	0.032032998	0.137962394	0.073166607	-3.772670827	Talin-1
TM109	99318.59839	13176.99446	0.011689371	0.013987379	0.060242014	0.132673987	-2.914042558	Transmembrane protein 109
TPM3	333942.9778	21247.06177	0.0249193	0.022335541	0.096196573	0.06362482	-3.974266526	Tropomyosin alpha-3 chain
UBA1	54196.95655	10667.44251	0.000705879	0.00478575	0.020611667	0.196827335	-2.344997503	Ubiquitin-like modifier-activating enzyme 1
UFO	135466.4797	53264.38097	0.010309165	0.013441256	0.057889925	0.393192331	-1.346692911	Tyrosine-protein kinase receptor UFO
VCAM1	298546.7957	112223.9183	0.00241276	0.00817907	0.035226302	0.375900596	-1.411576894	Vascular cell adhesion protein 1
VINC	764973.9185	55504.89725	0.047603824	0.031334613	0.134954531	0.072557895	-3.784723588	Vinculin
VTDB	4130173.112	454576.1397	0.026098815	0.022979987	0.098972129	0.110062249	-3.183608387	Vitamin D-binding protein
ZPI	1311022.748	2465777.664	0.000318024	0.003175807	0.01367783	1.880804637	0.911350001	Protein Z-dependent protease inhibitor
