## Supplementary material for "Non-targeted Analysis of Extracellular Vesicle-Enriched Plasma Proteome between Early and Late Rugby Playing Career": Table_S6

GO:Biological process
SORTED BY ENRICHMENT FDR
Enrichment FDR	nGenes	Pathway Genes	Fold Enrichment	Pathway	URL	Genes
5.25E-19	9	17	346.0991597	GO:0034384 high-density lipoprotein particle clearance	http://amigo.geneontology.org/amigo/term/GO:0034384	APOM APOA1 GPLD1
2.19E-17	9	25	235.3474286	GO:0043691 reverse cholesterol transport	http://amigo.geneontology.org/amigo/term/GO:0043691	APOA1 APOM CLU
3.01E-17	7	8	572.025	GO:0034444 reg. of plasma lipoprotein oxidation	http://amigo.geneontology.org/amigo/term/GO:0034444	APOM
1.08E-16	7	9	508.4666667	GO:0034441 plasma lipoprotein particle oxidation	http://amigo.geneontology.org/amigo/term/GO:0034441	APOM
6.17E-16	8	21	249.044898	GO:0034380 high-density lipoprotein particle assembly	http://amigo.geneontology.org/amigo/term/GO:0034380	APOA1 APOM
8.30E-16	8	22	237.7246753	GO:0034375 high-density lipoprotein particle remodeling	http://amigo.geneontology.org/amigo/term/GO:0034375	APOM APOA1
2.89E-15	9	46	127.9062112	GO:0034381 plasma lipoprotein particle clearance	http://amigo.geneontology.org/amigo/term/GO:0034381	APOM APOA1 GPLD1
2.77E-14	8	33	158.4831169	GO:0034377 plasma lipoprotein particle assembly	http://amigo.geneontology.org/amigo/term/GO:0034377	APOA1 APOM
5.42E-14	8	36	145.2761905	GO:0065005 protein-lipid complex assembly	http://amigo.geneontology.org/amigo/term/GO:0065005	APOA1 APOM
5.75E-14	8	37	141.3498069	GO:0034368 protein-lipid complex remodeling	http://amigo.geneontology.org/amigo/term/GO:0034368	APOA1 APOM
5.75E-14	8	37	141.3498069	GO:0034369 plasma lipoprotein particle remodeling	http://amigo.geneontology.org/amigo/term/GO:0034369	APOA1 APOM
8.45E-14	8	39	134.1010989	GO:0034367 protein-containing complex remodeling	http://amigo.geneontology.org/amigo/term/GO:0034367	APOA1 APOM
2.98E-13	9	79	74.47703436	GO:0097006 reg. of plasma lipoprotein particle levels	http://amigo.geneontology.org/amigo/term/GO:0097006	APOA1 APOM GPLD1
4.42E-13	9	83	70.88777969	GO:0030301 cholesterol transport	http://amigo.geneontology.org/amigo/term/GO:0030301	APOA1 APOM CLU
9.74E-13	8	53	98.67816712	GO:0071827 plasma lipoprotein particle organization	http://amigo.geneontology.org/amigo/term/GO:0071827	APOA1 APOM
1.46E-12	8	56	93.39183673	GO:0071825 protein-lipid complex subunit organization	http://amigo.geneontology.org/amigo/term/GO:0071825	APOA1 APOM
2.10E-12	9	100	58.83685714	GO:0015918 sterol transport	http://amigo.geneontology.org/amigo/term/GO:0015918	APOA1 APOM CLU
4.05E-12	8	64	81.71785714	GO:0033344 cholesterol efflux	http://amigo.geneontology.org/amigo/term/GO:0033344	APOA1 APOM
9.38E-11	8	94	55.63768997	GO:0042632 cholesterol homeostasis	http://amigo.geneontology.org/amigo/term/GO:0042632	APOA1 APOM
9.74E-11	8	95	55.05203008	GO:0055092 sterol homeostasis	http://amigo.geneontology.org/amigo/term/GO:0055092	APOA1 APOM
GO:Biological process
Sorted by nGenes
Enrichment FDR	nGenes	Pathway Genes	Fold Enrichment	Pathway	URL	Genes
6.26E-06	20	4103	3.186657846	GO:0065008 reg. of biological quality	http://amigo.geneontology.org/amigo/term/GO:0065008	HGFAC APOA1 F8 APOM CLU SERPINF2 SERPINC1 SERPINF1 SERPINA10 SERPING1 GPLD1 SERPINA3
2.19E-05	20	4424	2.955437871	GO:0006950 response to stress	http://amigo.geneontology.org/amigo/term/GO:0006950	HSPA5 HGFAC UBA1 F8 APOD CFH MMP9 APOA1 CLU SERPING1 SERPINF2 C5 SERPINC1 SERPINF1 SERPINA10 VCAM1 SERPINA3 MCAM
3.12E-07	19	3024	4.107511338	GO:0051239 reg. of multicellular organismal proc.	http://amigo.geneontology.org/amigo/term/GO:0051239	APOA1 SERPINF1 C5 CLU SERPINF2 APOD APOM MMP9 SERPINC1 OMD SERPING1 GPLD1
9.15E-07	17	2509	4.42950521	GO:0051128 reg. of cellular component organization	http://amigo.geneontology.org/amigo/term/GO:0051128	NID1 APOA1 CLU SERPINF2 APOM HSPA5 SERPINF1 MMP9 CDH13 APOD
0.002172561	17	4617	2.407110369	GO:0048731 system development	http://amigo.geneontology.org/amigo/term/GO:0048731	HSPA5 MCAM SERPINF1 CDH13 VCAM1 CLU MMP9 C5 PCDH12 NID1 APOA1 SERPINA10 SERPINF2 GPLD1 APOD BTD
0.003142759	17	4821	2.3052538	GO:0042221 response to chemical	http://amigo.geneontology.org/amigo/term/GO:0042221	HSPA5 APOD MMP9 C5 GPLD1 APOA1 CLU CDH13 SERPINF1 VCAM1 APOM
2.43E-07	16	1964	5.32580739	GO:0006508 proteolysis	http://amigo.geneontology.org/amigo/term/GO:0006508	HSPA5 HGFAC SERPINC1 CLU UBA1 SERPINF1 SERPINA10 SERPING1 SERPINF2 SERPINA3 CFH MMP9 GPLD1 C5
0.000123824	15	2795	3.508458983	GO:0051246 reg. of protein metabolic proc.	http://amigo.geneontology.org/amigo/term/GO:0051246	SERPINC1 CLU SERPINF1 SERPINA10 SERPING1 SERPINF2 SERPINA3 GPLD1 APOD HSPA5 C5 APOA1 MMP9
0.000800047	15	3300	2.971558442	GO:0070887 cellular response to chemical stimulus	http://amigo.geneontology.org/amigo/term/GO:0070887	HSPA5 MMP9 C5 GPLD1 APOA1 SERPINF1 VCAM1 APOM CLU
0.008231693	15	4338	2.260521636	GO:0048583 reg. of response to stimulus	http://amigo.geneontology.org/amigo/term/GO:0048583	NID1 CFH C5 GPLD1 APOA1 CDH13 SERPING1 SERPINF2 APOD HSPA5 SERPINC1 CLU SERPINF1 MMP9
0.000238638	14	2575	3.554330097	GO:0032268 reg. of cellular protein metabolic proc.	http://amigo.geneontology.org/amigo/term/GO:0032268	SERPINC1 CLU SERPINF1 SERPINA10 SERPING1 SERPINF2 SERPINA3 GPLD1 HSPA5 C5 APOA1 MMP9
0.002425231	14	3283	2.787816022	GO:0009892 negative reg. of metabolic proc.	http://amigo.geneontology.org/amigo/term/GO:0009892	SERPINC1 SERPINF1 SERPINA10 SERPING1 SERPINF2 SERPINA3 APOA1 CLU APOD C5 MMP9 GPLD1
0.002868653	14	3365	2.719881129	GO:0022607 cellular component assembly	http://amigo.geneontology.org/amigo/term/GO:0022607	APOA1 APOM CLU CDH13 SERPINF2 APOD HSPA5
0.005160028	14	3630	2.521322314	GO:0044085 cellular component biogenesis	http://amigo.geneontology.org/amigo/term/GO:0044085	APOA1 APOM CLU CDH13 SERPINF2 APOD HSPA5
0.045250122	14	4823	1.89765706	GO:0006810 transport	http://amigo.geneontology.org/amigo/term/GO:0006810	APOA1 APOM MMP9 CLU APOD HSPA5 CDH13 GPLD1
1.89E-07	13	1130	7.520935525	GO:0051241 negative reg. of multicellular organismal proc.	http://amigo.geneontology.org/amigo/term/GO:0051241	SERPINF1 APOA1 SERPINF2 APOD APOM SERPING1
0.000105181	13	2031	4.184469297	GO:0006952 defense response	http://amigo.geneontology.org/amigo/term/GO:0006952	CFH APOA1 CLU SERPING1 APOD C5 SERPINF1 VCAM1 SERPINF2 F8 SERPINA3 MMP9
0.00110743	13	2582	3.291501605	GO:0050790 reg. of catalytic activity	http://amigo.geneontology.org/amigo/term/GO:0050790	SERPINC1 APOA1 SERPINF1 SERPINA10 SERPING1 SERPINF2 SERPINA3 C5 MMP9 CLU GPLD1
0.001790376	13	2748	3.092669994	GO:0031324 negative reg. of cellular metabolic proc.	http://amigo.geneontology.org/amigo/term/GO:0031324	SERPINC1 SERPINF1 SERPINA10 SERPING1 SERPINF2 SERPINA3 CLU APOD C5 MMP9 GPLD1
0.003792735	13	3057	2.780064489	GO:0010605 negative reg. of macromolecule metabolic proc.	http://amigo.geneontology.org/amigo/term/GO:0010605	SERPINC1 SERPINF1 SERPINA10 SERPING1 SERPINF2 SERPINA3 APOA1 CLU APOD C5 MMP9
KEGG
Enrichment FDR	nGenes	Pathway Genes	Fold Enrichment	Pathway	URL	Genes
0.009418424	2	24	54.47857143	Path:hsa04977 Vitamin digestion and absorption	http://www.genome.jp/kegg-bin/show_pathway?hsa04977	APOA1 BTD
2.16E-09	7	85	53.83764706	Path:hsa04610 Complement and coagulation cascades	http://www.genome.jp/kegg-bin/show_pathway?hsa04610	CLU F8 CFH SERPINC1 SERPINF2 SERPING1 C5
0.01683397	2	37	35.33745174	Path:hsa05143 African trypanosomiasis	http://www.genome.jp/kegg-bin/show_pathway?hsa05143	APOA1 VCAM1
0.007137304	4	214	12.21949266	Path:hsa05417 Lipid and atherosclerosis	http://www.genome.jp/kegg-bin/show_pathway?hsa05417	HSPA5 APOA1 MMP9 VCAM1
