## Supplementary material for "Non-targeted Analysis of Extracellular Vesicle-Enriched Plasma Proteome between Early and Late Rugby Playing Career": Table_S2

Cluster 1
accession	gene.name	cluster	Membership.val
1433F	YWHAH	1	0.558192025
1433Z	YWHAZ	1	0.426500399
ACTB	ACTB	1	0.766824258
ACTN1	ACTN1	1	0.530718428
APOA1	APOA1	1	0.448848456
BIN2	BIN2	1	0.655715293
CALR	CALR	1	0.507393497
CAN1	CAPN1	1	0.690215235
CAZA1	CAPZA1	1	0.662646863
CD36	CD36	1	0.444706495
CLIC1	CLIC1	1	0.723716608
CO5	C5	1	0.308790965
CRAC1	CRTAC1	1	0.315453702
FBLN3	EFEMP1	1	0.320484991
G3P	GAPDH	1	0.559800884
GP1BB	GP1BB	1	0.885267021
GPIX	GP9	1	0.80590523
GPX3	GPX3	1	0.37729126
HBA	HBA1	1	0.305072266
HBB	HBB	1	0.293313708
HEP2	SERPIND1	1	0.331517211
HPT	HP	1	0.740897806
HSP7C	HSPA8	1	0.472018364
IGA2	IGA2	1	0.54012029
IGHA1	IGHA1	1	0.471062368
ITA2B	ITGA2B	1	0.763489888
ITB3	ITGB3	1	0.618888003
KPYM	PKM	1	0.871121582
KV621	IGKV6-21	1	0.537195267
LCAT	LCAT	1	0.517794395
LOX12	ALOX12	1	0.733088937
LV223	IGLV2-23	1	0.714098869
MUC18	MCAM	1	0.309401938
MYH9	MYH9	1	0.704898003
MYL6	MYL6	1	0.539215569
MYL9	MYL9	1	0.589756883
NUCB1	NUCB1	1	0.712298208
PARVB	PARVB	1	0.633418811
PDIA3	PDIA3	1	0.54963793
PDLI1	PDLIM1	1	0.698482779
PLEK	PLEK	1	0.662530533
PROF1	PFN1	1	0.560744552
RAP1A	RAP1A	1	0.590939105
RSU1	RSU1	1	0.591251652
SEPP1	SELENOP	1	0.406797747
TBA1A	TUBA1A	1	0.58599483
TBA4A	TUBA4A	1	0.882812469
TBB1	TUBB1	1	0.720418601
TBB4B	TUBB4B	1	0.518119408
TBB5	TUBB	1	0.752132809
TLN1	TLN1	1	0.851097755
TPM3	TPM3	1	0.523704978
TPM4	TPM4	1	0.508623621
URP2	FERMT3	1	0.673488946
VINC	VCL	1	0.713471582
VTDB	GC	1	0.878167228
Cluster2
accession	gene.name	cluster	Membership.val
A1AT	SERPINA1	2	0.355231138
A1BG	A1BG	2	0.358821978
ANGT	AGT	2	0.288289963
ATL4	ADAMTSL4	2	0.373540603
BGH3	TGFBI	2	0.523969411
BTD	BTD	2	0.317039394
CD14	CD14	2	0.287273551
CLUS	CLU	2	0.327497378
CO6	C6	2	0.355294563
DSG2	DSG2	2	0.601358866
FCGBP	FCGBP	2	0.769412587
GELS	GSN	2	0.590008279
HGFA	HGFAC	2	0.60250865
HV374	IGHV3-74	2	0.640914046
HV601	IGHV6-1	2	0.415461478
HVD34	IGHV4-30-4	2	0.364767388
IC1	SERPING1	2	0.328899428
IGHM	IGHM	2	0.761673288
IGKC	IGKC	2	0.295828667
INHBC	INHBC	2	0.456395799
KV320	IGKV3-20	2	0.286987664
KVD15	IGKV3D-15	2	0.38264133
KVD24	IGKV2D-24	2	0.490675916
LV140	IGLV1-40	2	0.422019661
LV147	IGLV1-47	2	0.324207708
MMP9	MMP9	2	0.516673072
PEDF	SERPINF1	2	0.669618753
TM109	TMEM109	2	0.470332136
VCAM1	VCAM1	2	0.463430755
Cluster3
accession	gene.name	cluster	Membership.val
A2AP	SERPINF2	3	0.414131944
AACT	SERPINA3	3	0.721292047
ANT3	SERPINC1	3	0.488725495
APOA2	APOA2	3	0.323121596
APOA4	APOA4	3	0.480632383
APOC3	APOC3	3	0.429172
APOD	APOD	3	0.412274686
APOL1	APOL1	3	0.35254992
APOM	APOM	3	0.320543112
BIP	HSPA5	3	0.663647307
CAD13	CDH13	3	0.456588264
CADH5	CDH5	3	0.475830814
CBPN	CPN1	3	0.462116271
CFAH	CFH	3	0.369880257
FA8	F8	3	0.379739162
HV372	IGHV3-72	3	0.35037393
HV373	IGHV3-73	3	0.345754773
IGJ	JCHAIN	3	0.332974015
IGK	IGK	3	0.374944755
ITIH4	ITIH4	3	0.556683561
KV116	IGKV1-16	3	0.334058858
KVD11	IGKV3D-11	3	0.391951615
KVD16	IGKV1D-16	3	0.494317505
LV861	IGLV8-61	3	0.734370223
MADCA	MADCAM1	3	0.485377625
MENT	MENT	3	0.31643721
PHLD	GPLD1	3	0.393161927
UBA1	UBA1	3	0.434993823
Cluster4
accession	gene.name	cluster	Membership.val
APOA	LPA	4	0.242555085
APOB	APOB	4	0.395597566
CO3	C3	4	0.466686642
CPN2	CPN2	4	0.282140042
KVD33	IGKV1D-33	4	0.473373001
LBP	LBP	4	0.219903057
NID1	NID1	4	0.434350597
OMD	OMD	4	0.228572211
PCD12	PCDH12	4	0.249216981
R4RL2	RTN4RL2	4	0.232659909
UFO	AXL	4	0.615476918
Cluster5
accession	gene.name	cluster	Membership.val
AMBP	AMBP	5	0.291608147
CO4A	C4A	5	0.805576462
CO4B	C4B	5	0.805576462
ZPI	SERPINA10	5	0.592375398
