## Supplementary material for "Non-targeted Analysis of Extracellular Vesicle-Enriched Plasma Proteome between Early and Late Rugby Playing Career": Table_S3

Cluster1_GOBP
Enrichment FDR	nGenes	Pathway Genes	Fold Enrichment	Pathway	URL	Genes
1.23E-15	11	70	71.64457143	Platelet aggregation	http://amigo.geneontology.org/amigo/term/GO:0070527	ITGA2B VCL ACTB MYH9 MYL9 ALOX12 PLEK TLN1 FERMT3 HBB ITGB3
3.14E-14	11	94	53.35234043	Homotypic cell-cell adhesion	http://amigo.geneontology.org/amigo/term/GO:0034109	ITGA2B VCL ACTB MYH9 MYL9 ALOX12 PLEK TLN1 FERMT3 HBB ITGB3
1.02E-15	14	178	35.8588764	Platelet activation	http://amigo.geneontology.org/amigo/term/GO:0030168	ITGA2B VCL ACTB MYH9 MYL9 ALOX12 PLEK TLN1 FERMT3 YWHAZ GP9 GP1BB HBB ITGB3
1.02E-15	17	373	20.77919571	Blood coagulation	http://amigo.geneontology.org/amigo/term/GO:0007596	ITGA2B VCL ACTB SERPIND1 MYH9 MYL9 ALOX12 PLEK CAPZA1 CD36 TLN1 FERMT3 YWHAZ GP9 GP1BB HBB ITGB3
1.02E-15	17	377	20.55872679	Hemostasis	http://amigo.geneontology.org/amigo/term/GO:0007599	ITGA2B VCL ACTB SERPIND1 MYH9 MYL9 ALOX12 PLEK CAPZA1 CD36 TLN1 FERMT3 YWHAZ GP9 GP1BB HBB ITGB3
1.02E-15	17	378	20.50433862	Coagulation	http://amigo.geneontology.org/amigo/term/GO:0050817	ITGA2B VCL ACTB SERPIND1 MYH9 MYL9 ALOX12 PLEK CAPZA1 CD36 TLN1 FERMT3 YWHAZ GP9 GP1BB HBB ITGB3
2.05E-13	17	549	14.11774135	Reg. of body fluid levels	http://amigo.geneontology.org/amigo/term/GO:0050878	ITGA2B VCL ACTB SERPIND1 MYH9 MYL9 ALOX12 PLEK CAPZA1 CD36 TLN1 FERMT3 YWHAZ GP9 GP1BB HBB ITGB3
3.66E-14	18	583	14.07643225	Wound healing	http://amigo.geneontology.org/amigo/term/GO:0042060	ITGA2B VCL ACTB MCAM SERPIND1 MYH9 MYL9 ALOX12 PLEK CAPZA1 CD36 TLN1 FERMT3 YWHAZ GP9 GP1BB HBB ITGB3
6.34E-14	19	718	12.06473538	Response to wounding	http://amigo.geneontology.org/amigo/term/GO:0009611	ITGA2B VCL ACTB MCAM SERPIND1 MYH9 MYL9 ALOX12 PLEK CAPZA1 APOA1 CD36 TLN1 FERMT3 YWHAZ GP9 GP1BB HBB ITGB3
2.05E-13	20	903	10.0978959	Regulated exocytosis	http://amigo.geneontology.org/amigo/term/GO:0045055	ITGA2B CAPN1 VCL PKM ACTN1 MYH9 HSPA8 BIN2 PLEK RAP1A APOA1 TUBA4A CD36 TLN1 FERMT3 TUBB4B HBB SELENOP HP ITGB3
Cluster1_KG
Enrichment FDR	nGenes	Pathway Genes	Fold Enrichment	Pathway	URL	Genes
2.74E-08	8	124	29.41419355	Platelet activation	http://www.genome.jp/kegg-bin/show_pathway?hsa04611	ITGA2B ACTB RAP1A TLN1 FERMT3 GP9 GP1BB ITGB3
1.82E-05	5	88	25.90454545	ECM-receptor interaction	http://www.genome.jp/kegg-bin/show_pathway?hsa04512	ITGA2B CD36 GP9 GP1BB ITGB3
1.83E-05	5	90	25.32888889	Hypertrophic cardiomyopathy	http://www.genome.jp/kegg-bin/show_pathway?hsa05410	ITGA2B ACTB TPM3 TPM4 ITGB3
5.04E-08	8	151	24.15470199	Phagosome	http://www.genome.jp/kegg-bin/show_pathway?hsa04145	ACTB TUBB1 TUBA4A CD36 TUBA1A CALR TUBB4B ITGB3
9.23E-08	8	169	21.58201183	Tight junction	http://www.genome.jp/kegg-bin/show_pathway?hsa04530	ACTN1 ACTB MYL6 MYH9 MYL9 RAP1A TUBA4A TUBA1A
2.74E-08	9	200	20.5164	Focal adhesion	http://www.genome.jp/kegg-bin/show_pathway?hsa04510	ITGA2B VCL ACTN1 ACTB MYL9 RAP1A TLN1 PARVB ITGB3
5.23E-07	8	217	16.8081106	Reg. of actin cytoskeleton	http://www.genome.jp/kegg-bin/show_pathway?hsa04810	ITGA2B VCL ACTN1 ACTB MYH9 MYL9 PFN1 ITGB3
3.91E-06	7	197	16.20020305	Pathogenic Escherichia coli infection	http://www.genome.jp/kegg-bin/show_pathway?hsa05130	ACTB MYH9 TUBB1 GAPDH TUBA4A TUBA1A TUBB4B
1.27E-06	8	249	14.64803213	Salmonella infection	http://www.genome.jp/kegg-bin/show_pathway?hsa05132	ACTB TUBB1 MYL9 PFN1 GAPDH TUBA4A TUBA1A TUBB4B
1.53E-05	7	246	12.97333333	Shigellosis	http://www.genome.jp/kegg-bin/show_pathway?hsa05131	CAPN1 VCL ACTN1 ACTB MYL9 PFN1 TLN1
Cluster2_GOBP
Enrichment FDR	nGenes	Pathway Genes	Fold Enrichment	Pathway	URL	Genes
0.002054513	3	51	83.80882353	Complement activation, classical pathway	http://amigo.geneontology.org/amigo/term/GO:0006958	C6 CLU SERPING1
0.002054513	3	64	66.78515625	Humoral immune response mediated by circulating immunoglobulin	http://amigo.geneontology.org/amigo/term/GO:0002455	C6 CLU SERPING1
0.002255839	3	69	61.94565217	Reg. of complement activation	http://amigo.geneontology.org/amigo/term/GO:0030449	C6 CLU SERPING1
0.003929026	3	93	45.95967742	Reg. of humoral immune response	http://amigo.geneontology.org/amigo/term/GO:0002920	C6 CLU SERPING1
0.002054513	5	450	15.83055556	Extracellular matrix organization	http://amigo.geneontology.org/amigo/term/GO:0030198	MMP9 TGFBI AGT ADAMTSL4 VCAM1
0.002054513	5	451	15.79545455	Extracellular structure organization	http://amigo.geneontology.org/amigo/term/GO:0043062	MMP9 TGFBI AGT ADAMTSL4 VCAM1
0.002054513	5	454	15.6910793	External encapsulating structure organization	http://amigo.geneontology.org/amigo/term/GO:0045229	MMP9 TGFBI AGT ADAMTSL4 VCAM1
0.002054513	7	975	10.22897436	Leukocyte mediated immunity	http://amigo.geneontology.org/amigo/term/GO:0002443	C6 MMP9 CLU A1BG GSN SERPING1 CD14
0.003001303	6	903	9.466777409	Regulated exocytosis	http://amigo.geneontology.org/amigo/term/GO:0045055	MMP9 CLU A1BG GSN SERPING1 CD14
0.002054513	7	1245	8.01064257	Immune effector proc.	http://amigo.geneontology.org/amigo/term/GO:0002252	C6 MMP9 CLU A1BG GSN SERPING1 CD14
Cluster2_KG
Enrichment FDR	nGenes	Pathway Genes	Fold Enrichment	Pathway	URL	Genes
0.001488197	3	84	50.88392857	Complement and coagulation cascades	http://www.genome.jp/kegg-bin/show_pathway?hsa04610	C6 CLU SERPING1
0.026995397	2	100	28.495	AGE-RAGE signaling pathway in diabetic complications	http://www.genome.jp/kegg-bin/show_pathway?hsa04933	AGT VCAM1
0.026995397	2	104	27.39903846	NF-kappa B signaling pathway	http://www.genome.jp/kegg-bin/show_pathway?hsa04064	VCAM1 CD14
0.026995397	2	112	25.44196429	TNF signaling pathway	http://www.genome.jp/kegg-bin/show_pathway?hsa04668	MMP9 VCAM1
0.026995397	2	114	24.99561404	Leukocyte transendothelial migration	http://www.genome.jp/kegg-bin/show_pathway?hsa04670	MMP9 VCAM1
0.033627959	2	138	20.64855072	Fluid shear stress and atherosclerosis	http://www.genome.jp/kegg-bin/show_pathway?hsa05418	MMP9 VCAM1
0.011896272	3	214	19.97313084	Lipid and atherosclerosis	http://www.genome.jp/kegg-bin/show_pathway?hsa05417	MMP9 VCAM1 CD14
Cluster3_GOBP
Enrichment FDR	nGenes	Pathway Genes	Fold Enrichment	Pathway	URL	Genes
1.62E-05	3	9	399.9298246	Chylomicron remodeling	http://amigo.geneontology.org/amigo/term/GO:0034371	APOA4 APOC3 APOA2
1.62E-05	3	11	327.215311	Chylomicron assembly	http://amigo.geneontology.org/amigo/term/GO:0034378	APOA4 APOC3 APOA2
1.62E-05	3	12	299.9473684	Very-low-density lipoprotein particle remodeling	http://amigo.geneontology.org/amigo/term/GO:0034372	APOA4 APOC3 APOA2
1.85E-05	3	13	276.8744939	Phospholipid efflux	http://amigo.geneontology.org/amigo/term/GO:0033700	APOA4 APOC3 APOA2
1.88E-05	3	14	257.0977444	Reg. of triglyceride catabolic proc.	http://amigo.geneontology.org/amigo/term/GO:0010896	APOA4 APOC3 GPLD1
1.62E-05	4	53	90.55014896	Neutral lipid catabolic proc.	http://amigo.geneontology.org/amigo/term/GO:0046461	APOA4 APOC3 GPLD1 APOA2
1.62E-05	4	53	90.55014896	Acylglycerol catabolic proc.	http://amigo.geneontology.org/amigo/term/GO:0046464	APOA4 APOC3 GPLD1 APOA2
1.24E-06	6	139	51.78947368	Lipoprotein metabolic proc.	http://amigo.geneontology.org/amigo/term/GO:0042157	APOL1 APOA4 APOC3 GPLD1 APOA2 APOD
1.62E-05	5	127	47.23580605	Acute inflammatory response	http://amigo.geneontology.org/amigo/term/GO:0002526	ITIH4 SERPINC1 APOA2 F8 SERPINA3
Cluster3_KG
Enrichment FDR	nGenes	Pathway Genes	Fold Enrichment	Pathway	URL	Genes
0.000206484	3	50	71.98736842	Cholesterol metabolism	http://www.genome.jp/kegg-bin/show_pathway?hsa04979	APOA4 APOC3 APOA2
0.000492997	3	84	42.84962406	Complement and coagulation cascades	http://www.genome.jp/kegg-bin/show_pathway?hsa04610	CFH SERPINC1 F8
0.012916414	2	75	31.99438596	PPAR signaling pathway	http://www.genome.jp/kegg-bin/show_pathway?hsa03320	APOC3 APOA2
0.0371046	2	149	16.10455669	Cell adhesion molecules	http://www.genome.jp/kegg-bin/show_pathway?hsa04514	MADCAM1 CDH5
Cluster4_GOBP
Enrichment FDR	nGenes	Pathway Genes	Fold Enrichment	Pathway	URL	Genes
0.011798863	2	18	253.2888889	Low-density lipoprotein particle remodeling	http://amigo.geneontology.org/amigo/term/GO:0034374	APOB LPA
0.013659003	2	27	168.8592593	Pos. reg. of lipid storage	http://amigo.geneontology.org/amigo/term/GO:0010884	APOB C3
0.014309144	2	40	113.98	Protein-lipid complex remodeling	http://amigo.geneontology.org/amigo/term/GO:0034368	APOB LPA
0.014309144	2	42	108.552381	Protein-containing complex remodeling	http://amigo.geneontology.org/amigo/term/GO:0034367	APOB LPA
0.017948143	2	61	74.74098361	Reg. of lipid storage	http://amigo.geneontology.org/amigo/term/GO:0010883	APOB C3
0.017948143	3	308	22.2038961	Phagocytosis	http://amigo.geneontology.org/amigo/term/GO:0006909	C3 LBP AXL
0.011798863	4	473	19.27780127	Lipid localization	http://amigo.geneontology.org/amigo/term/GO:0010876	APOB C3 LBP LPA
0.014309144	4	637	14.31459969	Endocytosis	http://amigo.geneontology.org/amigo/term/GO:0006897	APOB C3 LBP AXL
0.016853146	4	741	12.30553306	Response to bacterium	http://amigo.geneontology.org/amigo/term/GO:0009617	APOB C3 LBP AXL
Cluster4_KG
Enrichment FDR	nGenes	Pathway Genes	Fold Enrichment	Pathway	URL	Genes
0.005035157	2	50	91.184	Cholesterol metabolism	http://www.genome.jp/kegg-bin/show_pathway?hsa04979	APOB LPA
0.01985697	2	141	32.33475177	Alcoholic liver disease	http://www.genome.jp/kegg-bin/show_pathway?hsa04936	C3 LBP
0.02117794	2	179	25.47039106	Tuberculosis	http://www.genome.jp/kegg-bin/show_pathway?hsa05152	C3 LBP
0.022537517	2	214	21.3046729	Lipid and atherosclerosis	http://www.genome.jp/kegg-bin/show_pathway?hsa05417	APOB LBP
Cluster 5 _GOBP
Enrichment FDR	nGenes	Pathway Genes	Fold Enrichment	Pathway	URL	Genes
5.41E-05	2	20	569.9	Pos. reg. of apoptotic cell clearance	http://amigo.geneontology.org/amigo/term/GO:2000427	C4A C4B
1.25E-06	4	273	83.5018315	Neg. reg. of endopeptidase activity	http://amigo.geneontology.org/amigo/term/GO:0010951	AMBP C4A C4B SERPINA10
2.96E-06	4	385	59.21038961	Neg. reg. of proteolysis	http://amigo.geneontology.org/amigo/term/GO:0045861	AMBP C4A C4B SERPINA10
4.65E-06	4	484	47.09917355	Reg. of endopeptidase activity	http://amigo.geneontology.org/amigo/term/GO:0052548	AMBP C4A C4B SERPINA10
2.77E-05	4	830	27.46506024	Reg. of proteolysis	http://amigo.geneontology.org/amigo/term/GO:0030162	AMBP C4A C4B SERPINA10
Cluster5_KG
Enrichment FDR	nGenes	Pathway Genes	Fold Enrichment	Pathway	URL	Genes
0.029417014	1	76	74.98684211	Pertussis	http://www.genome.jp/kegg-bin/show_pathway?hsa05133	C4A
0.029417014	1	84	67.8452381	Complement and coagulation cascades	http://www.genome.jp/kegg-bin/show_pathway?hsa04610	C4A
0.029417014	1	94	60.62765957	Staphylococcus aureus infection	http://www.genome.jp/kegg-bin/show_pathway?hsa05150	C4A
0.029417014	1	136	41.90441176	Systemic lupus erythematosus	http://www.genome.jp/kegg-bin/show_pathway?hsa05322	C4A
0.029417014	1	141	40.41843972	Alcoholic liver disease	http://www.genome.jp/kegg-bin/show_pathway?hsa04936	C4A
0.040094245	1	232	24.56465517	Coronavirus disease	http://www.genome.jp/kegg-bin/show_pathway?hsa05171	C4A
