## Supplementary material for "Non-targeted Analysis of Extracellular Vesicle-Enriched Plasma Proteome between Early and Late Rugby Playing Career": Table_S1

	X	accession	gene.name	Control	Old	Young	p.val	q.val	p.Adj	description
1	1	1433F	YWHAH	220055.234529676	12654.9489184164	2718.67241061295	0.024536927391486	0.0134862222144604	0.0787959556594677	14-3-3 protein eta
2	2	1433Z	YWHAZ	973812.26456993	143008.864947734	45811.3981183101	0.0155519622054038	0.0120591045962239	0.0704577350088517	14-3-3 protein zeta/delta
3	8	A2MG	A2M	6011186.97861911	3145303.37955	4382572.56105807	0.0500197196357478	0.0193785277185898	0.113222931268514	Alpha-2-macroglobulin
4	10	ACTB	ACTB	39212235.4228829	3950079.90976906	3191070.92254944	0.0256356705056487	0.0134862222144604	0.0787959556594677	Actin, cytoplasmic 1
5	12	ACTN4	ACTN4	74937.6727327539	18280.6630573103	15385.9526236671	0.0659920746520236	0.0238991211683755	0.139635404336166	Alpha-actinin-4
6	14	ALBU	ALB	27431322.5039502	21521240.9571088	30237731.710399	0.248756939833027	0.0594837247157797	0.347545581010737	Albumin
7	42	BIP	HSPA5	1439539.57862318	768724.564316947	938132.127336271	0.00022496063525824	0.00281070828646143	0.0164221263738515	Endoplasmic reticulum chaperone BiP
8	63	CLH1	CLTC	85991.8635521564	4308.66964088963	2512.58972728174	0.0739449737938632	0.0256634714911098	0.149943974637556	Clathrin heavy chain 1
9	64	CLIC1	CLIC1	206747.228975567	14445.6222987566	12448.5213594709	0.0345485263448528	0.0156966175916289	0.0917106335699729	Chloride intracellular channel protein 1
10	87	ENOA	ENO1	74752.7331282766	17606.2124126916	16615.8903008788	0.104145769133127	0.0321288996991919	0.187719534486871	Alpha-enolase
11	89	EZRI	EZR	31422.0386950143	5811.02974692086	6186.48289114127	0.0653661061558179	0.0238452172404115	0.139320459835758	Ezrin
12	107	FLNA	FLNA	3489318.29454485	894948.769932435	721484.063026544	0.0518684823695517	0.0197290115683253	0.115270703390607	Filamin-A
13	109	G3P	GAPDH	736965.494411132	83674.392304179	89829.5220678666	0.0302566855742401	0.0146809230750507	0.0857762348318262	Glyceraldehyde-3-phosphate dehydrogenase
14	110	GBB1	GNB1	102577.254471831	5230.65186214664	4851.39584810463	0.0528981995011692	0.0197290115683253	0.115270703390607	Guanine nucleotide-binding protein G(I)/G(S)/G(T) subunit beta-1
15	111	GELS	GSN	4459642.97129386	2190905.83918049	3161984.80584364	0.0094019779364427	0.00978920055085469	0.0571953657800265	Gelsolin
16	125	HS71A	HSPA1A	14039.4910371271	2051.17701184126	2272.76845190879	0.0797541962431111	0.0269038209664084	0.157190964988425	Heat shock 70 kDa protein 1A
17	126	HSP7C	HSPA8	150299.891048665	14910.1512445717	19330.278947326	0.0382973407125706	0.0166433219311717	0.0972419433745271	Heat shock cognate 71 kDa protein
18	169	KPYM	PKM	191421.993937292	20021.0955179862	17237.3981056236	0.0417596158350722	0.0173917980705596	0.101615065198676	Pyruvate kinase PKM
19	184	LG3BP	LGALS3BP	3828773.78198539	2524776.86604217	4673142.5198068	0.0526040047831108	0.0197290115683253	0.115270703390607	Galectin-3-binding protein
20	240	PROF1	PFN1	592954.627806182	118821.53246734	123200.471064097	0.0428956834901555	0.0175720729329922	0.102668357205946	Profilin-1
21	267	TBA1A	TUBA1A	853686.110308815	79953.4409268419	47913.8315879977	0.0341545706109577	0.0156966175916289	0.0917106335699729	Tubulin alpha-1A chain
22	281	TSP1	THBS1	2904927.64814477	963064.467870587	552450.313669164	0.0868300239990077	0.027538478623337	0.160899079521839	Thrombospondin-1
23	283	UBA1	UBA1	54196.9565479267	10667.4425129916	23660.5847493921	0.00038240806091696	0.00316039959735652	0.01846526792896	Ubiquitin-like modifier-activating enzyme 1
